# An engineered tumor organoid model reveals cellular identity and signaling trajectories underlying translocation RCC

**DOI:** 10.1101/2023.09.01.554626

**Authors:** Maroussia M.P. Ganpat, Francisco Morales-Rodriguez, Nhung Pham, Philip Lijnzaad, Terezinha de Souza, Sepide Derakshan, Arianna Fumagalli, Peter Zeller, Aleksandra Balwierz, Dilara Ayyildiz, Marry M. van den Heuvel-Eibrink, Ronald R. de Krijger, Alexander van Oudenaarden, Thanasis Margaritis, Susana M. Chuva de Sousa Lopes, Jarno Drost

## Abstract

Translocation renal cell carcinoma (tRCC) is a rare, aggressive type of kidney cancer primarily occurring in children. They are genetically defined by translocations involving MiT/TFE gene family members, TFE3 or, in rare cases, TFEB. The biology underlying tRCC development remains poorly understood, partly due to the lack of representative experimental models. Here, we utilized human kidney organoids, or tubuloids, to engineer a tRCC model by expression of one of the most common MiT/TFE fusions, SFPQ-TFE3. Fusion expressing tubuloids adopt a tRCC-like phenotype and gene expression signature *in vitro* and grow as clear cell RCC upon xenotransplantation in mice. Genome-wide binding analysis reveals that SFPQ-TFE3 reprograms gene expression signatures by aberrant, gain-of-function genome-wide DNA binding. Combining these analyses with single-cell mRNA readouts reveals an epithelium-to-mesenchymal differentiation trajectory underlying tRCC transformation, potentially caused by deregulated Wnt signaling. Our study demonstrates that SFPQ-TFE3 expression is sufficient to transform kidney epithelial cells into tRCC and defines the trajectories underlying malignant transformation, thereby facilitating the development of new therapeutic interventions.
