## Supplementary Table 3 for "An engineered tumor organoid model reveals cellular identity and signaling trajectories underlying translocation RCC"

### Sheet: Sheet 1
1kb_3kb_fusion_genes_in_bulk
	X	baseMean	log2FoldChange	lfcSE	stat	pvalue	padj
151	ACOT7	961.94784322207	1.92686123488442	0.432623059433268	4.45390321405566	8.4323123599524e-06	0.000973550097566605
176	ACSS1	1651.04801497703	2.50406700473523	0.412386780142601	6.07213209858311	1.26223031309948e-09	6.16796731435517e-07
235	ADAMTS15	139.560881812036	-3.11656509396064	0.836028823056751	-3.7278201516613	0.00019314312547535	0.0136044101489101
239	ADAMTS2	98.4826094198605	8.64292055446603	1.81381064568846	4.76506220481768	1.88795395945052e-06	0.000289430745724783
288	ADGRG1	4286.34348614971	2.14229233955788	0.421594945135351	5.08139949085517	3.74664238196649e-07	7.2328699909642e-05
328	ADTRP	7.15502566972518	3.69050942550122	1.10990389583955	3.32507115195739	0.000883959730579788	0.0471388483225506
414	AK5	265.55139001425	2.93977796268581	0.808500202930838	3.63608809500484	0.000276809700517681	0.0188194490738912
494	ALK	15.5798469569744	3.78527909605115	1.12254609890434	3.37204779362359	0.000746114996549025	0.040898459066899
516	ALPL	126.789092793617	4.91715018773194	1.482906185045	3.31588757085311	0.00091352572279111	0.0474578130474571
563	ANGPTL2	367.085851519073	2.88898938062565	0.716044528574504	4.03465045166538	5.46836425113658e-05	0.00500051530965045
568	ANK2	1034.41974146777	3.9642100855094	0.896153485068513	4.42358385205223	9.70769288555707e-06	0.00108427995465326
630	ANKRD6	581.881014892286	1.81271281043281	0.525729040972685	3.44799824464518	0.000564757707671842	0.0330753418534255
994	ASS1	1046.92285384987	2.84743067977697	0.808436012627244	3.52214725136183	0.000428066302057584	0.0265621935129938
1244	BCAS4	330.38654306322	2.02269598609761	0.586275661264078	3.45007667849702	0.000560427346993304	0.0329451218982492
2188	CDK15	11.9833532650227	5.49936993787619	1.55959580623269	3.52615076027955	0.000421646869987659	0.0262680960398288
2240	CEACAMP5	26.494930580605	7.82820765650206	1.62417029243278	4.81981950598081	1.43688160605338e-06	0.000224685176738568
2688	COL14A1	1160.76486836567	5.45290056826665	0.746841111686428	7.30128602046768	2.85030099973091e-13	2.78563479579951e-10
2697	COL22A1	238.144693510301	5.6697881575246	1.45803749280757	3.88864359489615	0.000100806022130362	0.00812527715490963
2827	CPNE5	66.9173471931901	6.71802063117763	1.42234545232593	4.7231990092082	2.32163463165465e-06	0.00033614259939985
2828	CPNE7	163.067881928366	3.28315163778308	0.813529058011062	4.03569068056378	5.44419031977466e-05	0.00500051530965045
2849	CR1L	13.461735665721	5.22122512827036	1.16274083465173	4.49044617052108	7.10741359784377e-06	0.000868270518980336
2915	CSF1R	25.6020712062111	6.44153091131629	1.28377435204757	5.01765041577773	5.23072452331628e-07	9.25673653484031e-05
3032	CXCL12	270.612426871482	7.42241235772309	1.4344175866057	5.17451293614362	2.28506279150902e-07	5.0481908722051e-05
3069	CYP17A1	582.210904508328	5.22496853680646	1.26337508615725	4.13572231561017	3.53839862964667e-05	0.00339447480808497
3618	DTNBP1	411.532615885154	1.41709844000668	0.35514579563058	3.99018785366879	6.60209844782976e-05	0.00579983221509629
4027	EPHB1	384.633197749467	2.38830510891295	0.701685253449696	3.4036700887917	0.000664870041254701	0.0375327539173277
4036	EPM2A	106.253121444108	1.63641051295074	0.335278722328628	4.88074668617589	1.05684922304315e-06	0.000172145326049227
4045	EPS15L1	647.639135327353	1.30536422854087	0.255856732570694	5.10193425603991	3.36199550224195e-07	6.73993893186633e-05
4256	FAM124A	367.893436882506	7.49342393748119	0.916719243047242	8.17417545700524	2.97896043260904e-16	5.82275053558844e-13
4365	FAM53B	725.760416788024	1.64072299142167	0.407394611958898	4.0273556479613	5.64076770679439e-05	0.00506923474891632
4576	FHOD3	891.411191048624	2.5702378203185	0.483844187060418	5.31211883712793	1.08357900767775e-07	2.92136636949258e-05
4678	FOXI2	8.70904884511445	8.0694678893591	2.22072629681622	3.63370663954762	0.00027937850141809	0.0189118685137432
4882	GARNL3	142.210283177997	1.56493040848614	0.473061412690628	3.30809143697708	0.000939341346792101	0.0481001489825207
4980	GGA2	2172.53288172791	1.27096247217261	0.38426484943189	3.30751687033473	0.000941270421989598	0.0481001489825207
5049	GLIS1	288.532123366669	5.36284358185393	1.04794291132813	5.1174959283395	3.09618744326283e-07	6.43464050742189e-05
5204	GPIHBP1	8.26937455812465	8.60901796593219	2.6067820097587	3.30254617904514	0.000958113105938281	0.0486429046673925
5212	GPNMB	16324.7328877705	4.17134193708984	0.815884147168142	5.11266452665882	3.17646118251448e-07	6.45069136506219e-05
5278	GREB1	196.104684612217	4.59030832791844	0.757225165451473	6.06201238066567	1.34428863915071e-09	6.18254160305872e-07
5311	GRN	14606.9514756479	2.54540023879171	0.500198078071091	5.08878452433785	3.60365793335868e-07	7.04379988799121e-05
5406	GYG1	609.279527096707	1.12841433788054	0.314021969086709	3.59342482044292	0.000326359842968653	0.0214252031191655
6074	INPP5A	445.920052802706	1.44777308265397	0.37523770991682	3.85828248172312	0.000114186628377625	0.00892768153970461
6167	ISG20	229.825155828446	3.17608588659074	0.700730758592707	4.53253385504205	5.8280331688955e-06	0.000746991431655893
6315	KCNAB2	1566.92480007885	5.52627170555897	0.615779488082005	8.97443291391839	2.84815142382459e-19	7.42275730239084e-16
6710	LBH	353.520393049179	1.98235515153599	0.420226334995327	4.71735107119842	2.38935184614225e-06	0.000342773346955288
6731	LCP1	232.607368027946	4.99553036593056	0.660250378908515	7.56611510649772	3.84551330964965e-14	4.29516368735654e-11
6849	LINC00494	74.4370352124634	4.02857849723528	0.683508948932275	5.89396598761203	3.77034808912888e-09	1.40373650165972e-06
6913	LINC00954	136.090484997583	3.96390525706059	1.0004562540381	3.96209753406133	7.42941766367858e-05	0.00645410022260789
7776	MIOX	155.113270061512	8.65288754152444	1.44913387657011	5.97107533087598	2.35694875837366e-09	9.69884414070761e-07
8685	NMRK2	1621.52519357539	13.8704583807091	1.6421289459753	8.44663168182029	2.99827768549579e-17	6.69772402401396e-14
9032	OLFML2A	295.190734877219	3.13266218163333	0.79670597916598	3.93201791319893	8.42357871041375e-05	0.00711997298890486
9072	OSBPL1A	795.398455510903	1.63369072037742	0.35846008596307	4.55752476872901	5.17599881110029e-06	0.00068014364209391
9108	OTULIN	373.893821720808	1.25406531530141	0.32845913314752	3.8180254063393	0.000134524074733076	0.0103115341009858
9180	PALD1	358.272580169681	2.38176044164125	0.653443136052477	3.64493910828987	0.00026745511896353	0.0182628632979594
10023	PPIF	1645.64316937779	1.70580552949274	0.384969996438074	4.43100902739348	9.37931620950282e-06	0.00105513933502155
10300	PSAP	28732.0917812079	1.12921050828105	0.280204297851318	4.02995427600552	5.57877035775533e-05	0.00504249896440578
10592	RAB7A	3885.07505243492	1.02543231277129	0.16097685414371	6.3700605793666	1.88953552108467e-10	1.11883231649979e-07
10650	RALGAPA2	1144.3124924402	1.13093846722404	0.273903962662562	4.12895985961806	3.6440800868422e-05	0.00347454148280192
10922	RGS6	60.9690451487847	6.85614557748409	1.30941619984626	5.23603234654427	1.64065211782379e-07	3.82908614424039e-05
11464	SCARB1	1833.49681882435	2.99273532570009	0.574387596075772	5.21030632650587	1.88529092969135e-07	4.33533739229172e-05
11481	SCGB2A1	108.76186151748	4.61276783991382	1.06527321943122	4.33012654009714	1.49023681970238e-05	0.00160709194135767
11588	SEL1L3	1610.63912842901	1.81734136371714	0.357834486255686	5.07872056361438	3.79985115062713e-07	7.24613078565323e-05
11777	SH3GL2	162.863477032527	7.162726933448	1.06772421069484	6.70840546809999	1.96762570128482e-11	1.46513157576146e-08
11902	SLC15A4	789.738325329947	1.41068438146022	0.268309594258928	5.25767401406772	1.45888826774352e-07	3.56447435042271e-05
11915	SLC16A7	462.593119198323	4.5053529583981	0.805010997687062	5.59663528988146	2.18551786988688e-08	6.84768845458644e-06
11953	SLC23A2	682.035405395721	1.40795545906728	0.387698169171793	3.63157623899792	0.000281695411259932	0.0189865135597912
11991	SLC25A39	2145.65176157994	1.04442362465131	0.257819828112863	4.05098254969789	5.10030115175699e-05	0.00474722673273953
12154	SLC6A12	974.016071005341	2.61277789231788	0.661487847148613	3.94985018028742	7.82001257292811e-05	0.00671876574741082
12430	SNX8	986.939214872298	2.79317052317608	0.391515420717796	7.13425417076841	9.73133646954792e-13	8.45382824301783e-10
12593	SPSB1	482.262382424325	2.13785750908827	0.510265898495967	4.18969309019024	2.79332001880998e-05	0.00276792441182129
12832	STUM	198.080220654691	2.97239561009644	0.871512893259152	3.41061576149577	0.000648163628758215	0.0367222270394645
12866	SUCNR1	392.401898099128	8.10625003044649	2.23466580375763	3.62749992272476	0.000286178860728396	0.0190424631711061
12920	SV2B	485.428578314038	9.89548025120614	1.299475708828	7.61497901344452	2.63734317068971e-14	3.3162547340794e-11
14473	UST	236.244307710433	6.02800608466794	0.661858896111945	9.10769065744849	8.4154114663059e-20	3.28979472746563e-16
14507	VAT1L	125.639100446378	8.65070313194412	1.63617541258963	5.28714896054597	1.24237467691336e-07	3.13338916498294e-05
